# Associations between gut microbiota and personality traits: insights from a captive common marmoset (*Callithrix jacchus*) colony

**DOI:** 10.1101/2025.02.12.637913

**Authors:** Huimin Ye, Vedrana Šlipogor, Buck T. Hanson, Joana Séneca, Bela Hausmann, Craig W. Herbold, Petra Pjevac, Thomas Bugnyar, Alexander Loy

## Abstract

Recent studies have suggested the link between inter-individual behavioural variation (i.e., animal personality) and gut microbiota. Non-human primates living under controlled conditions are valuable models to investigate diet-independent microbiome-host interactions. In this study, we investigated links between specific gut microbiota members and personality traits, as well as group membership, sex, age class, breeding status and relatedness of 26 captive common marmosets (*Callithrix jacchus*), maintained under the same diet and housing conditions. Personality was assessed using an established testing battery in repeated tests. Then, we collected a total of 225 fecal samples during the summers of 2017 and 2019 from five marmoset social groups for 16S rRNA gene amplicon sequencing. Within-individual microbiota variance was smaller than that between group members. Group members also exhibited more similar gut microbiota than individuals from different groups in each sampling year. Beta diversity of the gut microbiota was linked with personality traits, age class, sex, and breeding status, but not with genetic relatedness. We identified specific bacterial taxa associated with personality traits. In particular, members of the sulfite-reducing genera *Desulfovibrio* were enriched in more avoidant marmosets. Amplicon sequencing of the dissimilatory sulfite reductase gene *dsrB* confirmed this pattern, yet additionally revealed an unknown uncultured bacterium that was the predominant sulfite-reducing bacterium in the fecal samples and was linked to more explorative individuals. These findings highlight specific association patterns between selected microbial taxa and personality traits in captive common marmosets.

**Importance:** This study provides valuable insights into the intricate relationship between gut microbiota and host personality traits, using captive common marmosets as a model. By controlling for diet and housing conditions, it probes key host factors such as personality, age, sex, and social group membership, offering a robust framework for understanding microbiome-host interactions. The discovery of specific microbial taxa associated with personality traits, particularly the enrichment of sulfite-reducing genera in more avoidant individuals, underscores the potential role of the gut microbiome in shaping or reflecting personality. These findings advance our understanding of microbiome-host dynamics and pave the way for future research on the mechanistic links between behavior and gut microbiota in other animal models and across broader ecological contexts.
