## Supplementary Tables for "Associations between gut microbiota and personality traits: insights from a captive common marmoset (*Callithrix jacchus*) colony"

### Sheet: Supplementary Table 1
Supplementary Table S1. Description of microbiome sample demographics
		Year 2017		Year 2019
		Number of animals	Number of Samples	Number of animals	Number of Samples
Sex	female	10	48	11	42
	male	16	75	17	60
Age	Juvenile	4	20	3	11
	Adult	10	49	14	52
	Older Adult	12	54	11	39
Family group	A	2	7	2	5
	B	5	23	5	22
	C	7	34	6	21
	D	6	28	8	23
	E	6	31	7	31
Total number		26	123	28	102

### Sheet: Supplementary Table 2
Supplementary Table S2. Summary of linear models (LMM) on beta diversity. Predictors are indicated in bold. Full models were compared to reduced models using likelihood tests to examine the overall significance of the predictors within a model. Reduced models are produced by removing predictors from full models. Mean GUniFrac distances per individual per sampling year were used for analysis.
Model	Sample Size	Research question	Model structure
I	N(observation)=188 N(ID Dyads)=114 N(groups)=5	Are samples of the same animal more similar than samples of different group members?	Gunif~ IDSame+YearSameCode+ (1 + YearSameCode.2019||Group1)+ (1 + YearSameCode.2019||IDDyad)
II	N(observation)=703 N(ID Dyads)=403 N(groups)=5	Do related animals share more similar microbiome?	Gunif~ z.Relatedness+GroupSame+YearSameCode+ (1 + GroupSame.1||IDDyad)
III	N(observation)=99 N(ID Dyads)=63 N(groups)=5	Do animals with same breeding status share more similar microbiome?	(Gunif)~ DomDyad+YearSameCode+ (1 + YearSameCode.2019||GroupDyad)+ (1 + YearSameCode.2019||IDDyad)
IV	N(observation)=137 N(ID Dyads)=85 N(groups)=5	Do sampling year, age, and gender correlated with microbiome similarity among group members?	(Gunif) ~ AgeCategory + SexDyad + YearSameCode+Relatedness+ (1 + YearSameCode.2019||GroupDyad) + (1 + YearSameCode.2019||IDDyad)

### Sheet: Supplementary Table 3
Supplementary Table S3. Metadata of studied animals including sex, family group, age, and personality trait scores
Name	Name abbreviation	Sex	Family group	Age in 2017	Exploration-Avoidance	Boldness-Shyness	Stree-Activity Factor Score
Aurora	AR	F	E	5	-0.262796	-1.07517	0.11588
Ginevra	GI	F	C	14	-0.330251	2.69904	-1.63772
Luna	LU	F	E	11	-0.51538	-0.768936	0.02214
Matilda	MA	F	C	3	-1.01545	-1.24368	-0.54613
Nala	NA	F	B	1	-1.09955	0.508253	0.35694
Nemo	NE	F	E	12	1.57565	0.126262	-0.70112
Oli	OL	F	E	12	-0.430561	-0.284002	-0.2846
Sparrow	SP	F	B	11	-1.15942	-0.312022	1.08574
Veli	VE	F	D	12	1.89741	-0.061331	-0.54237
BlinkyBill	BB	M	D	2	-0.672464	0.483706	0.39325
Clever	CL	M	D	8	0.290799	-0.0873828	-0.49875
Ernesto	ER	M	C	13	-0.683388	1.56528	-1.63523
Fimo	FI	M	A	15	-0.354397	1.6217	0.78306
Jack	JA	M	E	11	-0.297567	-0.149423	1.37812
Kobold	KO	M	B	12	3.17685	0.421999	0.80533
Locri	LO	M	A	14	-0.0471455	1.4161	0.16218
Melvin	ME	M	C	3	0.776515	-1.37445	0.0876
Mink	MI	M	E	12	-0.367354	-0.923693	-1.06843
Simba	SI	M	B	1	-0.136173	0.0638559	0.57276
Smart	SM	M	B	8	0.451442	-0.233804	2.59563
Valentino	VA	M	C	4	0.840495	-0.864475	-0.68169
Vento	VN	M	C	8	-0.722683	-1.38006	-1.22535
Vincent	VI	M	C	5	0.884394	-0.184308	-1.26154
WallE	WE	M	D	2	-1.12151	-0.282179	0.49634

### Sheet: Supplementary Table 4
Supplementary Table S4. LMM I: beta diversity within the same individual. Averaged GUniFrac distances within and between group members in five groups of commom marmoset. Results of the full model (N(observation)=188, N(ID Dyads)=114).
Term	Est	SE	Lower CI	Upper CI	Mina	Maxa	c2 b	df	P
(Intercept)	0.377	0.01	0.167	0.189	0.371	0.384	c
Same ID (yes)d	-0.041	0.007	-0.041	-0.018	-0.046	-0.033	26.526	1	< 0.001
Year							8.278	1	0.004
Year 2019	0.069	0.014	-0.013	-0.004	0.056	0.078	c
a Minimum and maximum of model estimates obtained when dropping levels of random effects one at a time b Resuts of a likelihood ratio test comparing the full model with a reduced model lacking the respective term c Not shown as not having a meaningful interpretation d Mannually dummy-coded with the reference categories being "Same ID (no)" and "Year 2017"

### Sheet: Supplementary Table 5
Supplementary Table SX. Mantel tests results
Supplementary Table S5. Results of Mantel tests comparing GuniFrac distances within and between five social groups of common marmosets
Sampling_Year	number of animals	number of samples	x̄ same goup	x̄ different group	P
2017	26	123	0.371	0.386	0.019
2019	28	105	0.445	0.471	0.002

### Sheet: Supplementary Table 6
Supplementary Table S6. LMM II Relatedness and beta diversity
Term	Est	SE	Lower CI	Upper CI	Mina	Maxa	c2 b	df	P
(Intercept)	0.387	0.003	0.381	0.392	0.386	0.387	c
Relatedness	0.002	0.005	-0.004	0.004	-0.0005	-0.0007	0.013	1	0.909
Same Group (yes)	-0.016	0.006	-0.026	-0.006	-0.017	-0.014	6.94	1	0.008
Year							512	1	<0.001
Year 2019	0.088	0.003	0.083	0.092	0.087	0.088	c
a Minimum and maximum of model estimates obtained when dropping levels of random effects one at a time b Resuts of a likelihood ratio test comparing the full model with a reduced model lacking the respective term c Not shown as not having a meaningful interpretation d Mannually dummy-coded with the reference categories being "Same group (no)" and "Year 2017"

### Sheet: Supplementary Table 7
Supplementary Table S7. LMM III Dominance status with beta diversity
Term	Est	SE	Lower CI	Upper CI	Mina	Maxa	c2 b	df	P
(Intercept)	0.401	0.01	0.362	0.421	0.385	0.397	c
Dominance status							9.008	1	0.003
Sub-Sub	-0.035	0.012	-0.058	-0.013	-0.057	-0.027	c
Year							9.518	1	0.002
Year 2019	0.074	0.008	0.048	0.114	0.029	0.034	c
a Minimum and maximum of model estimates obtained when dropping levels of random effects one at a time b Resuts of a likelihood ratio test comparing the full model with a reduced model lacking the respective term c Not shown as not having a meaningful interpretation d Mannually dummy-coded with the reference categories being "Dom-Sub" and "Year 2017"

### Sheet: Supplementarty Table 8
Supplementary Table S8. LMM IV: Correlations of age category, gender, and sampling year with annualy averaged GUniFrac distances between group members of five groups of commom marmosets. Results of the full model (N(observations)=137, N(ID Dyads)=85, N(Groups)=5)
Term	Est	SE	Lower CI	Upper CI	Mina	Maxa	c2 b	df	P
(Intercept)	0.36	0.022	0.318	0.4	0.33	0.412	c
Age category							20.774	5	0.001
Adult - Juvenile	-0.011	0.01	-0.03	0.011	-0.018	0.021	c
Adult - Old	-0.032	0.009	0.014	0.049	0.027	0.045
Juvenile - Juvenile	-0.011	0.021	-0.053	0.031	-0.018	-0.006
Juvenile - Old	0.015	0.015	-0.014	0.044	0.002	0.03
Old - Old	0.059	0.013	0.032	0.085	-0.01	0.074
Sex dyad							12.419	2	0.002
female - male	-0.014	0.009	-0.031	0.004	-0.03	-0.008	c
male -male	-0.036	0.011	-0.056	-0.015	-0.063	-0.021
Year							9.659	2	0.002
Year 2019	0.075	0.013	0.049	0.101	0.06	0.084	c
Relatedness	0.005	0.012	-0.02	0.028	-0.014	0.016	0.155	1	0.693
a Minimum and maximum of model estimates obtained when dropping levels of random effects one at a time b Resuts of a likelihood ratio test comparing the full model with a reduced model lacking the respective term c Not shown as not having a meaningful interpretation d Mannually dummy-coded with the reference categories being "Adult - Adult", "female - female", and "Year 2017"

### Sheet: Supplementary Table 9
Supplementay Table S9. Taxa significantly associated with personality scores.
feature	metadata	value	coef	stderr	N	N.not.0	pval	qval
f__Muribaculaceae	Boldness.Shyness	Boldness.Shyness	-0.613145	0.143672	113	113	4.46328e-05	0.0108011
f__Barnesiellaceae	Boldness.Shyness	Boldness.Shyness	-0.851832	0.259947	113	84	0.0014391	0.0902899
g__Helicobacter	Boldness.Shyness	Boldness.Shyness	0.811184	0.25865	113	108	0.00224215	0.118694
f__Prevotellaceae	Boldness.Shyness	Boldness.Shyness	-0.681449	0.229226	113	113	0.00368944	0.153994
f__Tannerellaceae	Boldness.Shyness	Boldness.Shyness	-0.563139	0.188427	113	113	0.00351878	0.153994
g__Pseudorhodoferax	Boldness.Shyness	Boldness.Shyness	-0.576037	0.20348	113	96	0.00560146	0.183258
g__Butyricicoccus	Boldness.Shyness	Boldness.Shyness	0.686407	0.269248	113	75	0.0122959	0.229141
g__Martelella	Boldness.Shyness	Boldness.Shyness	0.366322	0.144393	113	28	0.0127113	0.229141
g__Bacteroides	Exploration.Avoidance	Exploration.Avoidance	-0.243078	0.0564881	113	113	3.89969e-05	0.0108011
g__Prevotella_9	Exploration.Avoidance	Exploration.Avoidance	0.440528	0.135939	113	113	0.00161554	0.0943696
g__Paenirhodobacter	Exploration.Avoidance	Exploration.Avoidance	-0.401651	0.125974	113	48	0.00190533	0.106009
g__Parasutterella	Exploration.Avoidance	Exploration.Avoidance	-0.293971	0.0996094	113	108	0.00393496	0.15871
o__Bacteroidales	Exploration.Avoidance	Exploration.Avoidance	0.501544	0.171501	113	111	0.00426066	0.16039
g__Anaerotruncus	Exploration.Avoidance	Exploration.Avoidance	-0.312769	0.114754	113	41	0.00756765	0.191336
g__Staphylococcus	Exploration.Avoidance	Exploration.Avoidance	-0.250979	0.0920942	113	35	0.00757467	0.191336
g__Niabella	Exploration.Avoidance	Exploration.Avoidance	-0.328341	0.125981	113	104	0.0105371	0.212498
g__Helicobacter	Exploration.Avoidance	Exploration.Avoidance	-0.42593	0.16712	113	108	0.0123191	0.229141
g__Victivallis	Stree.Activity	Stree.Activity	-0.884956	0.221457	113	33	0.000122555	0.0207609
g__UBA1819	Stree.Activity	Stree.Activity	-1.13759	0.301023	113	60	0.000266448	0.0300909
g__Eisenbergiella	Stree.Activity	Stree.Activity	-1.05852	0.29923	113	50	0.000611882	0.0518264
g__Anaerotruncus	Stree.Activity	Stree.Activity	-0.722284	0.216779	113	41	0.001206	0.0785755
g__Burkholderia.Caballeronia.Paraburkholderia	Stree.Activity	Stree.Activity	-0.482205	0.148158	113	18	0.00154512	0.0934799
f__Muribaculaceae	Stree.Activity	Stree.Activity	-0.540533	0.175362	113	113	0.00264734	0.1319
g__Paenirhodobacter	Stree.Activity	Stree.Activity	-0.698372	0.237974	113	48	0.00413377	0.15915
g__Alistipes	Stree.Activity	Stree.Activity	-0.642855	0.23862	113	113	0.0082675	0.191336
g__Paracoccus	Stree.Activity	Stree.Activity	-0.750144	0.269015	113	74	0.00632926	0.191336
g__Allorhizobium.Neorhizobium.Pararhizobium.Rhizobium	Stree.Activity	Stree.Activity	-0.578455	0.217125	113	43	0.00898528	0.200277
o__Bacteroidales	Stree.Activity	Stree.Activity	0.848377	0.323978	113	111	0.0101872	0.207918
